# Familial ALS/FTD-associated RNA-Binding deficient TDP-43 mutants cause neuronal and synaptic transcript dysregulation *in vitro*

**DOI:** 10.1101/2025.03.26.645507

**Authors:** Molly Magarotto, Richard T Gawne, Gabriele Vilkaite, Marcello Beltrami, Andrew S Mason, Han-Jou Chen

## Abstract

TDP-43 is an RNA-binding protein constituting the pathological inclusions observed in ∼95% of ALS and ∼50% of FTD patients. In ALS and FTD, TDP-43 mislocalises to the cytoplasm and forms insoluble, hyperphosphorylated and ubiquitinated aggregates that enhance cytotoxicity and contribute to neurodegeneration. Despite its primary role as an RNA/DNA-binding protein, how RNA-binding deficiencies contribute to disease onset and progression are little understood. Among many identified familial mutations in TDP-43 causing ALS/FTD, only two mutations cause an RNA-binding deficiency, K181E and K263E. In this study, we used CRISPR/Cas9 to knock-in the two disease-linked RNA-binding deficient mutations in SH-SY5Y cells, generating both homozygous and heterozygous versions of the mutant TDP-43 to investigate TDP-43-mediated neuronal disruption.

Significant changes were identified in the transcriptomic profiles of these cells, in particular, between K181E homozygous and heterozygous cells, with the most affected genes involved in neuronal differentiation and synaptic pathways. This result was validated in cell studies where the neuronal differentiation efficiency and neurite morphology were compromised in TDP-43 cells compared to unmodified control. Interestingly, divergent neuronal regulation was observed in K181E-TDP-43 homozygous and heterozygous cells, suggesting a more complex signalling network associated with TDP-43 genotypes and expression level which warrants further study. Overall, our data using cell models expressing the ALS/FTD disease-causing RNA-binding deficient TDP-43 mutations at endogenous levels show a robust impact on transcriptomic profiles at the whole gene and transcript isoform level that compromise neuronal differentiation and processing, providing further insights on TDP-43-mediated neurodegeneration.
