## Supplementary data 2 for "Familial ALS/FTD-associated RNA-Binding deficient TDP-43 mutants cause neuronal and synaptic transcript dysregulation *in vitro*"

### Sheet: K181E
chromosome	start	end	nearest_gene	feat_location	het-vs-wt_Log2FC	het-vs-wt_qval	hom-vs-wt_Log2FC	hom-vs-wt_qval	hom-vs-het_Log2FC	hom-vs-het_qval
1	161915478	161915500	ATF6	Intronic	0.0908841	0.513291	0.209373	0.381509	0.118489	0.354263
1	224067284	224067306	FBXO28	Intergenic	-0.30829	0.376364	0.144469	0.553179	0.452759	0.121491
2	1419289	1419311	TPO	Intronic	-0.0428278	0.951398	-0.126182	0.303489	-0.0833542	0.311828
2	45687809	45687831	PRKCE	Intronic	0.504484	0.217869	0.308167	0.380445	-0.196317	0.326903
2	53416313	53416335	ENSG00000228033	Intergenic	0	1	0	1	0	1
2	91957114	91957136	ACTR3BP2	Intergenic	0	1	0	1	0	1
2	105981593	105981615	ENSG00000234162	Intergenic	0.0379376	1	0.0304576	1	-0.00748007	1
2	187141875	187141897	CALCRL-AS1	Intergenic	0.00258524	1	0.0299219	1	0.0273367	1
2	241031719	241031741	SNED1	Intronic	0.029034	1	0.223809	0.411764	0.194775	0.401308
3	54297605	54297627	CACNA2D3	Intronic	1.28345	0.268061	0.536602	0.436052	-0.746846	0.399947
4	9943551	9943573	SLC2A9	Intronic	0.0411819	1	-0.0211403	1	-0.0623222	1
4	54331511	54331533	PDGFRA	Intergenic	-1.0247	0.518229	-1.09345	0.390611	-0.0687435	1
4	149219590	149219612	LINC02355	Intergenic	0	1	0	1	0	1
4	154478580	154478602	DCHS2	Intronic	-0.00509287	0.870801	-0.0334135	0.444618	-0.0283207	0.363085
4	171819057	171819079	GALNTL6	Intronic	-0.140365	0.561278	0.327921	0.251055	0.468286	0.210082
5	20857533	20857555	LINC02241	Intergenic	0.0430761	0.652405	0.00333872	1	-0.0397374	0.582331
5	32817357	32817379	ENSG00000250697	Intergenic	-0.0797164	1	0.0236835	1	0.1034	1
5	66441804	66441826	ENSG00000286062	Intergenic	0	1	0.0851255	1	0.0851255	1
6	31895804	31895826	EHMT2	Intronic	-0.0746365	0.567181	-0.0876179	0.426911	-0.0129814	0.331487
6	54983489	54983511	FAM83B	Intergenic	-0.00195413	1	0.00752031	0.585465	0.00947444	0.444065
6	76929744	76929766	ENSG00000271945	Intergenic	-0.256828	0.401573	-0.0797267	0.558105	0.177102	0.366797
6	111286692	111286714	MFSD4B	Intergenic	-0.0945395	0.58893	-0.0354698	0.467638	0.0590697	0.340511
7	7296608	7296630	ENSG00000236712	Intergenic	0	1	0	1	0	1
7	12596954	12596976	SCIN	Intronic	-0.013962	0.822462	0.121263	0.669109	0.135225	0.536058
7	24985639	24985661	OSBPL3	Intergenic	-0.294274	0.610451	1.06875	0.443381	1.36303	0.304036
7	90961796	90961818	CDK14	Intronic	-0.457507	0.25698	-0.410267	0.259782	0.0472404	0.343712
8	5706276	5706298	ENSG00000254007	Intergenic	0.0235593	1	-0.0106093	1	-0.0341686	1
8	123951903	123951925	FER1L6	Intronic	-0.0150508	1	0.00341565	1	0.0184665	1
9	90697790	90697812	DIRAS2	Intergenic	0.387847	0.550537	0.133455	1	-0.254392	0.521515
10	12320978	12321000	CDC123	Intergenic	-0.0967706	0.604529	-0.167762	0.437487	-0.0709912	0.325865
10	38712875	38712897	ACTR3BP5	Intergenic	0	1	0	1	0	1
10	117575946	117575968	ENSG00000235198	Intergenic	0	1	0	1	0	1
12	11806145	11806167	ETV6	Intronic	-0.537594	0.234421	0.509413	0.369428	1.04701	0.0616144
12	56196571	56196593	SMARCC2	Intergenic	0.015634	0.550537	0.0557959	0.435022	0.0401619	0.338352
12	79916343	79916365	PPP1R12A	Intronic	0.0152824	0.550976	0.127677	0.419754	0.112394	0.316997
12	100189951	100189973	ENSG00000290576	Intergenic	0.317388	0.419173	0.0960025	0.619624	-0.221385	0.357163
12	112979319	112979341	OAS2	Intronic	-0.00623684	0.719111	0.0377449	0.540995	0.0439817	0.441245
13	47258477	47258499	HTR2A	Intergenic	0.0174144	0.554853	0	1	0.0421657	0.299373
13	78129716	78129738	OBI1-AS1	Intergenic	0.0316052	1	-0.0279859	1	-0.0595911	1
14	52232001	52232023	ENSG00000258440	Intergenic	0	1	0	1	0	1
15	45901576	45901598	ENSG00000259200	Intergenic	0.0931898	0.575882	0.0383198	1	-0.05487	1
15	78038597	78038619	TBC1D2B	Intronic	0.159443	0.507159	0.183761	1	0.0243177	1
16	32363995	32364017	CHEK2P7	Intergenic	0	1	0	1	0	1
16_KI270728v1_random	153763	153785	no feats on contig	Intergenic	NaN	NaN	NaN	NaN	NaN	NaN
16_KI270728v1_random	1690163	1690185	no feats on contig	Intergenic	NaN	NaN	NaN	NaN	NaN	NaN
17	906181	906203	NXN	Intronic	-0.27947	0.427617	-0.653195	0.116504	-0.373724	0.138732
17	62864509	62864531	PRELID3BP3	Intergenic	0	1	0	1	0	1
18	45043905	45043927	SETBP1	Intronic	-0.400559	0.423035	-0.137065	0.737515	0.263495	0.324894
18	46577696	46577718	LOXHD1	Intronic	-0.0139542	1	-0.000310368	1	0.0136439	1
21	22743526	22743548	TMPRSS15	Intergenic	-0.00545908	1	-0.0058938	1	-0.000434718	1
22	11140760	11140782	ACTR3BP7	Intergenic	0	1	0	1	0	1
22	16502983	16503005	ACTR3BP6	Intergenic	-0.0075761	1	-0.0075761	1	0	1
22	28694417	28694439	CHEK2	Intronic	-0.185704	0.631466	-0.599068	0.123988	-0.413363	0.249796
X	32216945	32216967	DMD	Exonic	-0.173907	0.604592	0.316297	0.679193	0.490205	0.393586
X	49794045	49794067	PAGE4	Intergenic	-0.0136474	1	0.0763112	1	0.0899585	1
X	143064272	143064294	SPANXN4	Intergenic	0	1	0	1	0	1
X	155235521	155235543	VBP1	Intronic	-0.00383674	0.571748	-0.387552	0.184946	-0.383715	0.0782115
Y	11412227	11412249	ACTR3BP1	Intergenic	0.0083218	1	0	1	-0.0083218	1

### Sheet: K263E
chromosome	start	end	nearest_gene	feat_location	het-vs-wt_Log2FC	het-vs-wt_qval	hom-vs-wt_Log2FC	hom-vs-wt_qval	hom-vs-het_Log2FC	hom-vs-het_qval
1	19083728	19083750	UBR4	Intronic	0.452959	0.165816	0.10721	1	-0.345748	0.477532
1	27624432	27624454	FGR	Intronic	-0.00616117	1	0.0118998	1	0.018061	1
1	65149947	65149969	AK4	Intronic	-0.52089	0.462515	-0.268525	1	0.252365	0.599722
1	76094317	76094339	ST6GALNAC3	Intronic	0.305868	0.631121	-0.398721	1	-0.704589	0.44201
1	105302894	105302916	AMY1B	Intergenic	0	1	0.00141537	1	0.00141537	1
1	179175265	179175287	ABL2	Intronic	-0.00277853	1	-0.207911	1	-0.205132	0.647133
1	195046845	195046867	CFH	Intergenic	-0.130473	0.37548	-0.0840898	1	0.0463831	0.600096
1	200307737	200307759	ATP6V1G3	Intergenic	-0.0482498	1	0.107997	1	0.156247	1
1	204333421	204333443	PLEKHA6	Intronic	0.0342498	1	-0.115216	1	-0.149466	0.611811
1	209937290	209937312	SYT14	Intergenic	0.106558	1	-0.258719	1	-0.365277	0.578197
1	218128867	218128889	RRP15	Intergenic	-0.246202	0.505794	0.169211	1	0.415414	0.436197
1	246720980	246721002	SCCPDH	Intergenic	0.0241714	0.543061	-0.0929305	1	-0.117102	0.913769
2	1921647	1921669	MYT1L	Intronic	-0.0905696	1	-0.894955	0.843356	-0.804385	0.3857
2	19238615	19238637	OSR1	Intergenic	0.00869224	1	-0.00400443	1	-0.0126967	1
2	84625750	84625772	DNAH6	Intronic	-0.0262177	1	0.00976837	1	0.0359861	1
2	86954711	86954733	RGPD1	Intronic	0.0591197	0.550225	-0.216445	1	-0.275565	0.521274
2	87815186	87815208	RGPD2	Intronic	0.0459578	0.482008	0.0216319	1	-0.0243259	0.637576
2	122613366	122613388	TSN	Intergenic	-0.272826	0.263513	-0.0471101	1	0.225716	0.507677
2	140359954	140359976	LRP1B	Intronic	0.368683	1	-0.170293	0.860346	-0.538975	0.575145
2	147027673	147027695	ACVR2A	Intergenic	-0.110812	0.554372	0.00269884	1	0.113511	0.600096
2	193307117	193307139	TMEFF2	Intergenic	-0.29494	0.482801	0.0265834	1	0.321523	0.4101
2	202002714	202002736	FZD7	Intergenic	-0.312415	0.626945	-0.550889	1	-0.238474	1
2	208616845	208616867	PTH2R	Intronic	0.0503453	0.503393	-0.0228307	1	-0.073176	0.600096
2	238232504	238232526	HES6	Intergenic	-0.325645	0.352194	0.0941221	1	0.419767	0.500675
3	38966876	38966898	SCN11A	Intergenic	-0.0783202	0.742954	0.00349521	1	0.0818154	0.593217
3	41469977	41469999	ULK4	Intronic	0.0710951	0.508564	0.166121	1	0.0950261	0.596773
3	44023393	44023415	TOPAZ1	Intergenic	-0.000125221	1	0.00034099	1	0.000466211	1
3	84768276	84768298	CADM2	Intergenic	0.582854	0.165656	0.372308	1	-0.210546	0.624544
3	102510866	102510888	ZPLD1	Intergenic	-0.303791	0.360743	-0.276623	1	0.0271685	1
3	146284799	146284821	PLSCR4	Intergenic	-0.00650648	1	-0.0034044	1	0.00310208	1
3	146805091	146805113	PLSCR5	Intergenic	0	1	0	1	0	1
3	156499898	156499920	KCNAB1	Intronic	0.522954	1	1.65855	0.80372	1.13559	0.537626
3	160268166	160268188	IFT80	Intronic	-0.0542275	0.491136	-0.131928	1	-0.0777003	0.600096
3	165321484	165321506	SLITRK3	Intergenic	0.456443	0.430209	-0.133272	1	-0.589715	0.346703
3	177770059	177770081	KCNMB2	Intergenic	0.0210974	1	0.0482502	1	0.0271528	1
3	182443356	182443378	ATP11B	Intergenic	0.123825	0.471465	-0.595612	0.868658	-0.719437	0.217663
4	14120682	14120704	BOD1L1	Intergenic	0.290673	0.403754	0.0637817	1	-0.226891	0.529335
4	21185157	21185179	KCNIP4	Intronic	0.510458	0.40376	0.223244	1	-0.287214	0.638712
4	27204634	27204656	STIM2	Intergenic	-0.197134	0.48286	-0.153922	1	0.0432122	0.60032
4	47771729	47771751	CORIN	Intronic	0.241043	0.858013	-1.07468	1	-1.31572	0.408028
4	57685143	57685165	IGFBP7	Intergenic	-0.108174	0.509112	0.157358	1	0.265532	0.265215
4	61949836	61949858	ADGRL3	Intronic	0.396969	0.348835	-0.0885802	1	-0.485549	0.261306
4	69749484	69749506	SULT1B1	Intronic	-0.00546978	0.791087	-0.0103291	1	-0.00485937	0.66846
4	75208234	75208256	PARM1	Intergenic	0.000364463	1	0.00202672	1	0.00166225	1
4	103839060	103839082	TACR3	Intergenic	-0.00816626	1	-0.00872868	1	-0.000562414	1
4	107760457	107760479	PAPSS1	Intergenic	-0.102916	0.581458	-0.0947051	1	0.00821142	0.606478
4	120866885	120866907	PRDM5	Intronic	-0.0463559	0.451901	-0.24304	1	-0.196684	0.600096
4	122283211	122283233	BLTP1	Intronic	0.380194	0.238436	0.0967993	1	-0.283394	0.573873
4	145519455	145519477	SMAD1	Intronic	-0.330473	0.476138	-0.324519	1	0.00595439	0.625126
4	172513083	172513105	GALNTL6	Intronic	0.19089	0.396598	-0.0600224	1	-0.250912	0.419059
4	175961957	175961979	GPM6A	Intronic	-0.235195	0.221896	-0.234184	0.951981	0.00101112	1
4	180582503	180582525	TENM3	Intergenic	-0.548196	0.43327	-0.650023	0.992786	-0.101827	1
4	181289099	181289121	TENM3	Intergenic	-0.548196	0.43327	-0.650023	0.992786	-0.101827	1
5	25398650	25398672	CDH10	Intergenic	-0.00456669	1	0.0155479	1	0.0201145	1
5	37722166	37722188	WDR70	Intronic	-0.0883221	0.526675	0.0530081	1	0.14133	0.600096
5	56453549	56453571	ANKRD55	Intergenic	0.318131	1	-0.0595641	1	-0.377695	1
5	83094224	83094246	XRCC4	Intronic	-0.269562	0.382383	-0.194967	1	0.0745946	0.613966
5	105812792	105812814	EFNA5	Intergenic	-0.689392	0.20597	-0.363137	1	0.326255	0.449928
5	110784335	110784357	SLC25A46	Intergenic	-0.19041	0.377817	-0.0986156	1	0.0917947	0.600096
5	169891510	169891532	DOCK2	Intronic	-0.00614908	0.87044	-0.128943	1	-0.122794	1
5	169892131	169892153	DOCK2	Intronic	-0.00614908	0.87044	-0.128943	1	-0.122794	1
6	2124827	2124849	GMDS	Intronic	-0.0978108	0.524945	0.118596	1	0.216406	0.605481
6	52087007	52087029	PKHD1	Intronic	-0.0567749	0.498131	-0.0494948	1	0.00728008	1
6	54309050	54309072	TINAG	Intronic	-0.018272	1	-0.018272	1	0	1
6	62074514	62074536	KHDRBS2	Intronic	0	1	0	1	0	1
6	101376840	101376862	GRIK2	Intergenic	-0.165297	0.598651	-0.181821	1	-0.0165241	0.849142
6	103989983	103990005	HACE1	Intergenic	-0.090036	0.469508	-0.34734	1	-0.257304	0.569838
6	118064430	118064452	SLC35F1	Intronic	-0.0244498	1	-0.0464254	1	-0.0219756	0.600096
6	143437958	143437980	ADAT2	Intronic	0.182185	0.447782	0.190551	1	0.00836545	1
6	158727954	158727976	SYTL3	Intronic	0.0907534	1	0.0871431	1	-0.00361032	1
6	166540185	166540207	RPS6KA2	Intronic	-0.328304	0.405613	-0.741258	0.686362	-0.412954	0.400085
6	166743399	166743421	RPS6KA2	Intronic	-0.328304	0.405613	-0.741258	0.686362	-0.412954	0.400085
7	28675575	28675597	CREB5	Intronic	0.0773433	1	-0.446407	0.979816	-0.523751	0.60032
7	37371512	37371534	ELMO1	Intronic	-0.330609	0.668716	-1.04922	0.819242	-0.718613	0.262108
7	51124179	51124201	COBL	Intronic	0.0449775	1	-0.232202	1	-0.27718	0.494831
7	78634832	78634854	MAGI2	Intronic	-0.0108819	1	-0.431291	1	-0.420409	0.432915
7	80748406	80748428	SEMA3C	Intronic	0.349992	1	-1.94464	0.621017	-2.29463	0.283751
7	86778887	86778909	GRM3	Intronic	2.34706	0.038279	0.36647	1	-1.9806	0.136897
7	96473387	96473409	SEM1	Intergenic	-0.205458	0.498962	0.0742634	1	0.279721	0.600096
7	151624573	151624595	PRKAG2	Intronic	0.284848	0.471491	0.0691109	1	-0.215737	0.624544
8	16134420	16134442	MSR1	Intronic	-0.159059	0.62396	-0.180276	1	-0.021217	1
8	34841025	34841047	UNC5D	Intergenic	-0.544192	0.636466	-1.34125	0.80372	-0.797062	0.578676
8	37743674	37743696	ERLIN2	Intronic	-0.141152	0.471465	-0.0947789	1	0.0463728	0.600096
8	63167448	63167470	YTHDF3	Intergenic	-0.354844	0.263513	-0.310198	1	0.0446461	0.600096
8	64538941	64538963	BHLHE22	Intergenic	-0.00897543	1	0.0572101	1	0.0661855	1
8	67568684	67568706	CPA6	Intronic	0	1	0	1	0	1
8	74262380	74262402	JPH1	Intronic	-0.0572884	1	0.0675919	1	0.12488	0.813651
8	90553603	90553625	TMEM64	Intergenic	-0.204643	0.455021	-0.499371	0.868752	-0.294728	0.531848
8	109300611	109300633	NUDCD1	Intronic	-0.324727	0.340037	-0.109186	1	0.215541	0.531437
8	118764665	118764687	SAMD12	Intergenic	-0.123594	0.554436	0.0732077	1	0.196802	0.568452
8	119511366	119511388	ENPP2	Intergenic	-1.30036	0.303067	0.52249	1	1.82285	0.214666
8	136627370	136627392	KHDRBS3	Intergenic	0.13177	1	-0.0781781	1	-0.209948	0.780349
9	4524407	4524429	SLC1A1	Intronic	-0.0900402	0.595299	-0.171711	1	-0.0816705	1
9	13527884	13527906	MPDZ	Intergenic	0.112897	0.474169	-0.0983547	1	-0.211252	0.550023
9	69748776	69748798	PTAR1	Intronic	0.0496127	0.494958	-0.277897	1	-0.32751	0.48601
9	88595449	88595471	NXNL2	Intergenic	0.00237931	0.6722	-0.0303911	1	-0.0327704	0.643277
9	128860913	128860935	KYAT1	Intronic	0.192192	0.4564	-0.085302	1	-0.277494	0.569918
10	1929752	1929774	ADARB2	Intergenic	-0.182383	0.567485	-0.337701	0.824401	-0.155319	0.600096
10	5815260	5815282	GDI2	Intronic	0.0883261	0.757874	0.00334295	1	-0.0849831	0.634446
10	13623679	13623701	PRPF18	Intronic	0.00682184	0.498851	-0.0426512	1	-0.0494731	0.602985
10	42736048	42736070	BMS1	Intergenic	-0.18569	0.472949	-0.122321	1	0.0633692	0.613002
10	96282102	96282124	BLNK	Intergenic	0.0203828	0.671148	0.111367	1	0.0909843	0.624544
10	110267297	110267319	MXI1	Intronic	0.18823	0.571265	-0.125134	1	-0.313364	0.549253
10	111746075	111746097	GPAM	Intergenic	-0.245095	0.814508	-0.455441	1	-0.210346	1
10	121321569	121321591	FGFR2	Intergenic	-0.062727	1	-0.285685	1	-0.222958	0.600096
10	123036557	123036579	ACADSB	Intronic	0.414084	0.370269	-0.0865744	1	-0.500658	0.369131
10	131422592	131422614	TCERG1L	Intergenic	0.194875	0.417857	0.0228815	1	-0.171993	0.537053
11	27873363	27873385	KIF18A	Intergenic	-0.672724	0.424071	-0.495868	1	0.176855	0.639201
11	34892593	34892615	APIP	Intronic	-0.217245	0.431746	-0.00929869	1	0.207946	0.567156
11	103118147	103118169	DYNC2H1	Intronic	-0.0949314	0.920117	0.069547	1	0.164478	0.618507
11	123604585	123604607	GRAMD1B	Intronic	0.0637317	0.592098	-0.964827	0.459368	-1.02856	0.0503036
11	124563860	124563882	OR8A1	Intergenic	0.00704918	0.72244	-0.0363876	1	-0.0434368	0.60032
11	125386379	125386401	PKNOX2	Intronic	-0.0454322	1	-0.176808	1	-0.131376	1
12	21871655	21871677	ABCC9	Intronic	-0.613883	0.0815446	0.808725	0.459368	1.42261	0.0299536
12	23305651	23305673	SOX5	Intergenic	0.0996225	0.804024	-0.320396	0.987344	-0.420019	0.467681
12	25566123	25566145	LMNTD1	Intronic	-1.72596	0.165656	-1.6286	0.613164	0.0973546	0.624544
12	38458982	38459004	SYT10	Intergenic	-0.117471	1	-0.0958271	1	0.0216436	1
12	59702905	59702927	SLC16A7	Intronic	0.076385	0.696028	-0.108499	1	-0.184884	0.588307
12	69860378	69860400	MYRFL	Intronic	0.00103946	1	0.0543449	1	0.0533054	1
12	75899106	75899128	PHLDA1	Intergenic	-0.922249	0.567618	0.700899	1	1.62315	0.394306
12	102517375	102517397	IGF1	Intergenic	-0.0120236	1	-0.0120236	1	0	1
12	105037648	105037670	ALDH1L2	Intronic	-0.594688	0.674879	-0.665007	1	-0.0703196	1
12	107574296	107574318	ABTB3	Intronic	-1.06545	0.274306	-0.374493	1	0.690956	0.464748
12	117133782	117133804	FBXO21	Intergenic	-0.167717	0.473498	-0.206971	1	-0.0392531	0.60612
12	120912658	120912680	SPPL3	Intergenic	-0.18692	0.463556	-0.140303	1	0.0466169	0.611009
13	19541448	19541470	TPTE2	Intergenic	0.0623695	0.546884	0.0155931	1	-0.0467764	0.60828
13	40723368	40723390	MRPS31	Intergenic	-0.037645	0.481885	0.090467	1	0.128112	0.583741
13	60275549	60275571	DIAPH3	Intergenic	-0.550519	0.47125	-0.403683	1	0.146836	0.756774
13	107877207	107877229	NALF1	Intergenic	0.000953401	1	-0.21621	1	-0.217164	0.739333
13	108103954	108103976	LIG4	Intergenic	-0.189637	0.379441	0.0731415	1	0.262779	0.478875
14	45683362	45683384	GNG2	Intergenic	-0.939185	0.0815446	-0.391124	1	0.548061	0.168401
14	51724966	51724988	CCDC198	Intronic	-0.0317952	1	-0.00807062	1	0.0237246	1
14	57711533	57711555	SLC35F4	Intronic	0.0267142	0.688263	0.0984952	1	0.071781	0.605474
14	58646623	58646645	DACT1	Exonic	-0.0396805	0.674143	-0.086627	1	-0.0469465	1
14	89849956	89849978	EFCAB11	Intronic	-0.361716	0.454048	-0.0434234	1	0.318292	0.56337
14	90929251	90929273	RPS6KA5	Intronic	-0.10464	0.47397	-0.337387	1	-0.232747	0.548763
15	43965456	43965478	FRMD5	Intronic	0.230436	0.353881	-0.178566	1	-0.409002	0.324295
15	72442650	72442672	ARIH1	Intergenic	0.169561	0.426611	-0.132236	1	-0.301797	0.413238
15	92921140	92921162	CHD2	Intronic	0.0861671	0.482446	-0.290818	1	-0.376986	0.389023
15	95811248	95811270	NR2F2	Intergenic	-0.0729313	0.356868	-0.00565882	1	0.0672724	0.344244
15	100989725	100989747	LRRK1	Intronic	-0.387946	0.219863	0.0897047	1	0.47765	0.270682
16	8560192	8560214	HAPSTR1	Intergenic	-0.17365	0.456426	-0.118387	1	0.0552623	0.625664
16	9075260	9075282	HAPSTR1	Intergenic	-0.17365	0.456426	-0.118387	1	0.0552623	0.625664
16	48282594	48282616	LONP2	Intronic	0.068917	0.48481	-0.0347587	1	-0.103676	0.588554
16	64349009	64349031	CDH11	Intergenic	0.165264	0.752686	-1.31764	0.991514	-1.48291	0.274607
17	12671460	12671482	MYOCD	Intronic	0	1	0	1	0	1
17	43760894	43760916	SOST	Intergenic	0	1	0	1	0	1
17	63604543	63604565	TACO1	Exonic	-0.156018	0.507638	-0.00478447	1	0.151234	0.67962
17	66077573	66077595	CEP112	Intronic	-0.0965753	0.479254	-0.495548	0.900456	-0.398973	0.508402
18	4940986	4941008	AKAIN1	Intergenic	-0.00160015	1	-0.0019054	1	-0.000305249	1
18	22371400	22371422	CTAGE1	Intergenic	-0.0018003	1	0.00951811	1	0.0113184	1
18	32566731	32566753	GAREM1	Intergenic	0.913911	0.391889	-0.907932	1	-1.82184	0.140108
18	34737343	34737365	DTNA	Intronic	-0.17213	0.959803	-0.208069	1	-0.035939	0.604914
18	38245271	38245293	RTTN	Intergenic	-0.0327573	0.694314	-0.199756	1	-0.166999	0.600096
18	66141954	66141976	CDH7	Intergenic	-0.225426	0.104479	-0.0355703	1	0.189856	0.550023
18	72329793	72329815	CBLN2	Intergenic	0.131633	0.955675	0.0995341	1	-0.0320987	1
18	76657436	76657458	ZNF516	Intergenic	-0.148841	0.487779	-0.311401	1	-0.162561	0.600096
19	52088663	52088685	ZNF432	Intronic	-0.155605	0.486498	-0.190687	1	-0.0350819	0.600096
20	34500787	34500809	ITCH	Intronic	-0.0491384	0.480536	-0.207598	1	-0.15846	0.600096
20	60423485	60423507	CDH26	Intergenic	0.159137	0.487779	0.103521	1	-0.0556161	0.683374
20	63463700	63463722	KCNQ2	Intronic	-0.690001	0.270974	0.308208	1	0.998209	0.144838
21	34300811	34300833	KCNE2	Intergenic	0.257166	0.327615	0.164268	1	-0.0928976	0.611527
22	16821296	16821318	CADM2	Intronic	0.582854	0.165656	0.372308	1	-0.210546	0.624544
22	49370662	49370684	BRD1	Intergenic	-0.166987	0.426611	-0.180407	1	-0.0134195	0.632495
X	20565789	20565811	RPS6KA3	Intergenic	-0.00280918	0.537266	-0.105619	1	-0.10281	0.721663
X	30144685	30144707	MAGEB2	Intergenic	-0.148627	1	-0.0977183	1	0.0509087	1
X	39667662	39667684	ATP6AP2	Intergenic	-0.0238689	0.506221	0.0666388	1	0.0905077	0.616543
X	42017862	42017884	CASK	Intergenic	-0.0445328	0.476191	-0.109631	1	-0.0650986	0.606388
X	43381952	43381974	MAOA	Intergenic	-0.00365469	0.707099	0.123988	1	0.127643	1
X	71552742	71552764	OGT	Intronic	0.0850339	0.509458	-0.136465	1	-0.221499	0.569142
X	79405627	79405649	ITM2A	Intergenic	0.95309	0.857201	-0.973373	1	-1.92646	0.532429
X	99919509	99919531	PCDH19	Intergenic	-0.0188751	0.369015	-0.013008	1	0.00586712	1
X	118812766	118812788	ZCCHC12	Intergenic	0.359132	0.40053	-0.287179	1	-0.64631	0.484509
X	144482463	144482485	UBE2NL	Intergenic	0.0128569	1	-0.00665819	1	-0.0195151	1
X	154980760	154980782	F8	Intronic	0.0521608	0.513587	-0.112984	1	-0.165145	0.595003
Y	16758598	16758620	CDY2B	Intergenic	0	1	0	1	0	1
